# Four temperate phages of the coral pathogen *Vibrio coralliilyticus* represent two novel genera

**DOI:** 10.64898/2026.09.21.753358

**Authors:** Jacob A. Albee, Nathan Fowler, Julianne H. Grose, Jing Yan, Colby Weeks

## Abstract

*Vibrio coralliilyticus* is an emerging coral pathogen associated with tissue-loss diseases in reef-building corals and with infections in other marine organisms, including oyster larvae. This study describes four novel *Vibrio* phages, Satoshi, Kolob, Ushijima, and Kane, isolated near Lā‘ie, Hawai‘i, on *V. coralliilyticus* strain OCN008, an etiological agent of *Montipora* white syndrome. These are the first isolated *V. coralliilyticus* phages described as temperate and the first from O‘ahu. Genome organization and taxonomic relationships were examined using whole-genome sequencing and comparative genomics, while representative morphologies were examined by transmission electron microscopy. Comparative analyses place all four phages within the class *Caudoviricetes* but outside any previously described orders, families, or genera. Satoshi, Kolob, and Ushijima cluster with the previously described *V. coralliilyticus* phage CKB-S2 in one genus-level lineage spanning Hawai‘i and Okinawa (proposed genus *Mokushimavirus*), while Kane, which shares at most approximately 1% of its sequence with any viral genome in public databases, represents a distinct lineage (proposed genus *Laievirus*). All four phages encode homologs of virulence factors that may contribute to host pathogenicity during lysogeny.

**IMPORTANCE:** *Vibrio coralliilyticus* threatens reef-building corals and oyster larvae, and its phages have been explored for phage therapy. Yet none of its more than two dozen phages isolated to date have been described as temperate. Temperate phages can introduce virulence genes into their hosts, and genomic analyses already predict toxin-like genes on prophages in some strains. This study reports the first isolated phages of this pathogen described as temperate, representing two previously undescribed genera, one with no known close relatives. These phages also carry homologs of virulence-associated genes, including some linked to antimicrobial peptide resistance, which could help their host withstand coral defenses if expressed during lysogeny. They provide both taxonomic reference points and the first opportunity to test experimentally how lysogeny may shape coral disease.
