## Supplementary Table 2 for "Four temperate phages of the coral pathogen *Vibrio coralliilyticus* represent two novel genera"

### Sheet: 2A BLASTp
Supplementary Table 2A. BLASTp matches of selected proteins of Vibrio phages Satoshi, Kolob, Ushijima, and Kane.
Values are those obtained in the BLASTp searches described in the Results and Materials and Methods.
Query phage(s)	Query protein	Query accession	Match category (as described in the Results)	Match annotation	Match accession	Match source organism	Amino acid identity (%)	Query coverage (%)	E-value	Note
Satoshi and Kolob (identical sequences)	PagP-like protein	YGF25854.1 (Satoshi); YGF25910.1 (Kolob)	PagP-annotated match	PagP-annotated protein	CAM0058101.1	Vibrio phage F89 g1 (genome OZ196428)	34.6	80.8	8e-12
Ushijima	PagP-like protein	PZ716018.1 (nt 34,011-34,423 and 1-22)	Highest-scoring PagP-annotated match	PagP-annotated protein	YCB59531.1	Vibrio metschnikovii phage vB_VmeS_MHP	33.6	79.2	3e-13
Satoshi and Kolob (identical sequences)	PagP-like protein	YGF25854.1 (Satoshi); YGF25910.1 (Kolob)	Closer relative (not PagP-annotated)	hypothetical protein	BAV81113.1	Vibrio phage CKB-S2	87	100	5e-88
Ushijima	PagP-like protein	PZ716018.1 (nt 34,011-34,423 and 1-22)	Closer relative (not PagP-annotated)	hypothetical protein	BAV81113.1	Vibrio phage CKB-S2	88.3	100	2e-88
Kane	VapD-like protein	YGF25980.1	Highest-scoring match	virulence factor	WP_180245943.1	Enterobacter hormaechei (bacterium)	79.6	100	8e-50
Kane	VapD-like protein	YGF25980.1	Highest-scoring match annotated explicitly as VapD	Endoribonuclease VapD	CAP6378385.1	Neisseria bacilliformis (bacterium)	59.6	100	3e-31
Kane	hypothetical protein	YGF25928.1	Match to a protein of a phage infecting V. coralliilyticus	hypothetical protein	BAV81095	Vibrio phage CKB-S1	42.7	93.8	2.97e-12	CKB-S1 infects V. coralliilyticus strain P1 (Great Barrier Reef).
Kane	hypothetical protein	YGF25928.1	Match to a protein of a Vibrio phage	hypothetical protein	WPH64056	Vibrio phage vB_VpP_1	41.3	100	9.51e-13	Phage listed in GenBank as infecting Vibrio parahaemolyticus.
Kane	RecT family ssDNA annealing protein	YGF25951.1	Match reported in the Results	RecT recombinase	WP_101904723.1	Vibrio harveyi	40.3	90.4	5e-78
Kane	PD-(D/E)XK nuclease-like domain-containing protein (1,207 aa)	YGF25950.1	Best-scoring match	hypothetical protein	QMP81695.1	Vibrio phage XM1	42	38	8e-94	BLASTp matches confined to the C-terminal region (residues 755-1207).
Kane	PD-(D/E)XK nuclease-like domain-containing protein (1,207 aa)	YGF25950.1	Best-scoring match	hypothetical protein	MGL4830852.1	unclassified Vibrio species	47.6	30	5e-55	BLASTp matches confined to the C-terminal region (residues 755-1207).
Kane	PD-(D/E)XK nuclease-like domain-containing protein (1,207 aa)	YGF25950.1	Best match with an assigned function	RecE-family exodeoxyribonuclease (exonuclease VIII)	EFF9318671.1	Escherichia coli	34	32	1e-52	BLASTp matches confined to the C-terminal region (residues 755-1207).
Kane	RuvC-family Holliday junction endonuclease	YGF25946.1	Match reported in the Results	RuvC-family protein	WP_027252022.1	Photobacterium halotolerans	55.5	94.7	1.12e-49
Kane	adenine-specific DNA methyltransferase	YGF25937.1	Match reported in the Results	site-specific DNA-methyltransferase	MGZ8915832.1	unclassified Methylobacter species	66.1	95	0
Kane	adenine-specific DNA methyltransferase	YGF25937.1	Closest viral match	adenine-specific DNA methyltransferase	UOF79262.1	unclassified Caudoviricetes virus	51.1	98	1e-153
Kane	Lar-like restriction alleviation protein	YGF26005.1	Match to a phage protein	Lar family restriction alleviation protein	WAX23062.1	Vibrio phage 13VT501A	42.8	95	7e-09
Kane	Lar-like restriction alleviation protein	YGF26005.1	Match to a bacterial protein	Lar family protein	WP_222740913.1	Vibrio furnissii	32.5	62	3e-08
Sources: BLASTp output summarized in the Results of the main text. E-value 0.0 is reported as obtained.
Kane BLASTp categories (E <= 1e-5): of 84 CDSs, 37 (44.0%) matched phage or prokaryotic virus proteins, including 20 (23.8%) matching Vibrio phage proteins; 21 (25.0%) matched Vibrio bacterial proteins; nine matched both phage and Vibrio bacterial proteins, eight of which also matched Vibrio phage proteins; 49 (58.3%) matched at least one of these categories.

### Sheet: 2B Variable segment
Supplementary Table 2B. Coordinates and flanking genes of the variable segment (F1-F5) in Vibrio phages Satoshi, Kolob, and Ushijima.
Segment length is calculated from the coordinates (end - start + 1). Accessions are GenBank protein identifiers.
Phage	Segment start (nt)	Segment end (nt)	Segment length (bp)	GNAT-family N-acetyltransferase gene	wHTH DNA-binding protein gene
Satoshi	27324	28166	843	YGF25857.1	YGF25859.1
Kolob	12062	12955	894	YGF25907.1	YGF25905.1
Ushijima	30807	32478	1672	YGF26054.1	YGF26051.1
