## Supplementary Table 3 for "Four temperate phages of the coral pathogen *Vibrio coralliilyticus* represent two novel genera"

### Sheet: 3A InterProScan
Supplementary Table 3A. InterProScan matches of the conserved 83-aa DNA-binding proteins of Vibrio phages Satoshi, Kolob, and Ushijima.
Protein sequences were analyzed with InterProScan 6 through the EMBL-EBI web service (InterPro 110.0; job iprscan6-R20261102-130204-0505-2502610-p1m; 2 November 2026) using default settings.
Phage	Protein accession	Member database	Signature accession	Signature description	Start (aa)	End (aa)	Residues covered	Query coverage (%)	Match type	Score or E-value (as reported)	InterPro entry	InterPro entry name
Satoshi	YGF25877.1	SUPERFAMILY	SSF47413	lambda repressor-like DNA-binding domains	5	70	66	79.5	Classical signature	1.99e-07	IPR010982	Lambda repressor-like, DNA-binding domain superfamily
Satoshi	YGF25877.1	PROSITE profiles	PS50943	Cro/C1-type HTH domain profile	27	67	41	49.4	Classical signature	9.54741	IPR001387	Cro/C1-type, helix-turn-helix domain
Satoshi	YGF25877.1	CDD	cd00093		27	67	41	49.4	Classical signature	0.00113201	IPR001387	Cro/C1-type, helix-turn-helix domain
Satoshi	YGF25877.1	CATH-Gene3D	G3DSA:1.10.260.40		2	73	72	86.7	InterPro-N (model-based)	0.998324
Satoshi	YGF25877.1	SUPERFAMILY	SSF47413		6	70	65	78.3	InterPro-N (model-based)	0.999951
Satoshi	YGF25877.1	CDD	cd00093		10	67	58	69.9	InterPro-N (model-based)	0.966273
Satoshi	YGF25877.1	SMART	SM00530		12	67	56	67.5	InterPro-N (model-based)	0.781886
Satoshi	YGF25877.1	Pfam	PF01381		13	67	55	66.3	InterPro-N (model-based)	0.979739
Satoshi	YGF25877.1	PROSITE profiles	PS50943		13	67	55	66.3	InterPro-N (model-based)	0.991087
Kolob	YGF25887.1	SUPERFAMILY	SSF47413	lambda repressor-like DNA-binding domains	5	70	66	79.5	Classical signature	1.99e-07	IPR010982	Lambda repressor-like, DNA-binding domain superfamily
Kolob	YGF25887.1	PROSITE profiles	PS50943	Cro/C1-type HTH domain profile	27	67	41	49.4	Classical signature	9.54741	IPR001387	Cro/C1-type, helix-turn-helix domain
Kolob	YGF25887.1	CDD	cd00093		27	67	41	49.4	Classical signature	0.00128801	IPR001387	Cro/C1-type, helix-turn-helix domain
Kolob	YGF25887.1	CATH-Gene3D	G3DSA:1.10.260.40		2	74	73	88	InterPro-N (model-based)	0.998935
Kolob	YGF25887.1	SUPERFAMILY	SSF47413		6	70	65	78.3	InterPro-N (model-based)	0.999969
Kolob	YGF25887.1	CDD	cd00093		10	67	58	69.9	InterPro-N (model-based)	0.963817
Kolob	YGF25887.1	SMART	SM00530		12	67	56	67.5	InterPro-N (model-based)	0.791793
Kolob	YGF25887.1	Pfam	PF01381		13	67	55	66.3	InterPro-N (model-based)	0.982493
Kolob	YGF25887.1	PROSITE profiles	PS50943		13	67	55	66.3	InterPro-N (model-based)	0.988982
Ushijima	YGF26032.1	SUPERFAMILY	SSF47413	lambda repressor-like DNA-binding domains	5	70	66	79.5	Classical signature	4.74e-07	IPR010982	Lambda repressor-like, DNA-binding domain superfamily
Ushijima	YGF26032.1	CATH-Gene3D	G3DSA:1.10.260.40		2	72	71	85.5	InterPro-N (model-based)	0.998514
Ushijima	YGF26032.1	SUPERFAMILY	SSF47413		6	70	65	78.3	InterPro-N (model-based)	0.999947
Ushijima	YGF26032.1	CDD	cd00093		10	67	58	69.9	InterPro-N (model-based)	0.971094
Ushijima	YGF26032.1	SMART	SM00530		12	67	56	67.5	InterPro-N (model-based)	0.780361
Ushijima	YGF26032.1	Pfam	PF01381		13	67	55	66.3	InterPro-N (model-based)	0.99482
Ushijima	YGF26032.1	PROSITE profiles	PS50943		13	67	55	66.3	InterPro-N (model-based)	0.989859

### Sheet: 3B HHpred
Supplementary Table 3B. HHpred matches of the conserved 83-aa DNA-binding proteins of Vibrio phages Satoshi, Kolob, and Ushijima to experimentally determined structures.
HHpred (MPI Bioinformatics Toolkit; hhsearch against PDB70) was run with default parameters on 2 November 2026 with each 83-aa protein as the query. For each protein, the five top-ranked hits (ranked by probability) are shown together with the hits to the lambda repressor (1LMB), P22 C2 repressor (1ADR), and S. aureus pathogenicity island repressor Stl (7P4A).
Phage	Query protein	Rank in HHpred output	PDB match	Template name	Template source organism	Probability (%)	E-value	Score	Aligned columns	Query start (aa)	Query end (aa)	Query coverage (%)	Template start	Template end	Identity over aligned positions (%)	Reason for inclusion
Satoshi	YGF25877.1	1	5FD4_A	ComR	Streptococcus suis (strain 05ZYH33)	99	4e-08	47.9	66	5	71	80.7	27	93	12	Top-ranked hit
Satoshi	YGF25877.1	2	7N1N_B	ComR	Streptococcus pyogenes serotype M3 (strain ATCC BAA-595 / MGAS315)	98.7	5.6e-07	33.6	62	8	69	74.7	4	66	11	Top-ranked hit
Satoshi	YGF25877.1	3	6B9T_C	Methylphosphonate synthase	Nitrosopumilus maritimus (strain SCM1)	98.7	9.8e-07	45.1	64	7	70	77.1	14	77	14	Top-ranked hit
Satoshi	YGF25877.1	4	6WPZ_B	Pf4r	Pseudomonas aeruginosa	98.6	2.7e-06	34.4	74	6	82	92.8	1	74	8	Top-ranked hit
Satoshi	YGF25877.1	5	3U3W_A	Transcriptional activator PlcR protein	Bacillus thuringiensis	98.6	4.7e-06	39.2	64	4	68	78.3	1	64	17	Top-ranked hit
Satoshi	YGF25877.1	12	7P4A_B	Stl	Staphylococcus aureus	98.4	2.4e-05	37.2	69	4	72	83.1	1	70	16	Phage or mobile-element repressor
Satoshi	YGF25877.1	13	1ADR_A	P22 C2 REPRESSOR	Enterobacteria phage P22	98.4	6.8e-06	30.5	73	4	76	88	1	73	12	Phage or mobile-element repressor
Satoshi	YGF25877.1	35	1LMB_3	PROTEIN (LAMBDA REPRESSOR)	Enterobacteria phage lambda	98.1	7.3e-05	28.6	78	3	80	94	12	89	14	Phage or mobile-element repressor
Kolob	YGF25887.1	1	5FD4_A	ComR	Streptococcus suis (strain 05ZYH33)	98.9	1.1e-07	46.3	66	5	71	80.7	27	93	12	Top-ranked hit
Kolob	YGF25887.1	2	6B9T_C	Methylphosphonate synthase	Nitrosopumilus maritimus (strain SCM1)	98.6	2.8e-06	43.4	63	7	69	75.9	14	76	13	Top-ranked hit
Kolob	YGF25887.1	3	7N1N_B	ComR	Streptococcus pyogenes serotype M3 (strain ATCC BAA-595 / MGAS315)	98.6	1.3e-06	32.5	62	8	69	74.7	4	66	11	Top-ranked hit
Kolob	YGF25887.1	4	3U3W_A	Transcriptional activator PlcR protein	Bacillus thuringiensis	98.5	1.2e-05	37.7	65	4	69	79.5	1	65	17	Top-ranked hit
Kolob	YGF25887.1	5	7XI1_A	anti-CRISPR protein AcrIF24	Pseudomonas aeruginosa	98.5	1.1e-05	38.2	59	10	68	71.1	164	230	8	Top-ranked hit
Kolob	YGF25887.1	15	1ADR_A	P22 C2 REPRESSOR	Enterobacteria phage P22	98.3	1.4e-05	29.5	69	4	72	83.1	1	69	13	Phage or mobile-element repressor
Kolob	YGF25887.1	16	7P4A_B	Stl	Staphylococcus aureus	98.3	5.4e-05	36	67	4	70	80.7	1	68	16	Phage or mobile-element repressor
Kolob	YGF25887.1	30	1LMB_3	PROTEIN (LAMBDA REPRESSOR)	Enterobacteria phage lambda	98	8.9e-05	28.3	79	3	81	95.2	12	90	14	Phage or mobile-element repressor
Ushijima	YGF26032.1	1	5FD4_A	ComR	Streptococcus suis (strain 05ZYH33)	98.5	1.3e-05	39.5	66	5	71	80.7	27	93	12	Top-ranked hit
Ushijima	YGF26032.1	2	6B9T_C	Methylphosphonate synthase	Nitrosopumilus maritimus (strain SCM1)	98	0.00062	35.5	64	6	69	77.1	13	76	13	Top-ranked hit
Ushijima	YGF26032.1	3	3U3W_A	Transcriptional activator PlcR protein	Bacillus thuringiensis	97.9	0.00058	32.3	63	6	69	77.1	3	65	16	Top-ranked hit
Ushijima	YGF26032.1	4	7N1N_B	ComR	Streptococcus pyogenes serotype M3 (strain ATCC BAA-595 / MGAS315)	97.8	0.00022	26.4	67	5	71	80.7	1	68	10	Top-ranked hit
Ushijima	YGF26032.1	5	6XGT_I	Cyanate hydratase	Thermomyces lanuginosus	97.8	0.00072	30.9	68	1	68	81.9	30	97	9	Top-ranked hit
Ushijima	YGF26032.1	9	7P4A_B	Stl	Staphylococcus aureus	97.5	0.0032	30.4	67	4	70	80.7	1	68	16	Phage or mobile-element repressor
Ushijima	YGF26032.1	22	1ADR_A	P22 C2 REPRESSOR	Enterobacteria phage P22	97.1	0.0036	22.9	68	4	71	81.9	1	68	13	Phage or mobile-element repressor
Ushijima	YGF26032.1	28	1LMB_3	PROTEIN (LAMBDA REPRESSOR)	Enterobacteria phage lambda	96.9	0.0074	22.9	78	3	80	94	12	89	14	Phage or mobile-element repressor
