## Supplementary Table 1 for "Four temperate phages of the coral pathogen *Vibrio coralliilyticus* represent two novel genera"

### Sheet: Supplementary Table 1
Supplementary Table 1. Named proteins of Vibrio phages Satoshi, Kolob, Ushijima, and Kane.
All predicted proteins not annotated as "hypothetical protein". Coordinates are 1-based and inclusive on the deposited genome sequence (genome accession in column B). Proteins encoded by genes that span the ends of the genome sequence have no protein accession.
Phage	Genome accession	Protein accession	Start	End	Strand	Length (aa)	Product	Annotation note
Satoshi	PZ716015.1	YGF25835.1	1687	3204	+	505	terminase large subunit
Satoshi	PZ716015.1	YGF25837.1	3640	4074	+	144	coil-containing protein
Satoshi	PZ716015.1	YGF25838.1	4101	5687	+	528	head-tail connector protein
Satoshi	PZ716015.1	YGF25840.1	6004	6840	+	278	scaffolding protein
Satoshi	PZ716015.1	YGF25841.1	6946	7872	+	308	major capsid protein
Satoshi	PZ716015.1	YGF25842.1	7942	8523	+	193	head completion adaptor
Satoshi	PZ716015.1	YGF25843.1	8523	10730	+	735	head-closure protein
Satoshi	PZ716015.1	YGF25845.1	11240	13381	+	713	lytic transglycosylase
Satoshi	PZ716015.1	YGF25846.1	13381	16560	+	1059	putative internal virion protein 1
Satoshi	PZ716015.1	YGF25847.1	16560	18659	+	699	putative tail spike 1
Satoshi	PZ716015.1	YGF25849.1	19796	20248	+	150	TMhelix containing protein
Satoshi	PZ716015.1	YGF25851.1	20717	22327	+	536	coil-containing protein
Satoshi	PZ716015.1	YGF25854.1	24805	25245	+	146	antimicrobial peptide resistance and lipid A acylation protein PagP
Satoshi	PZ716015.1	YGF25857.1	26379	26825	+	148	GNAT family N-acetyltransferase
Satoshi	PZ716015.1	YGF25859.1	27059	27340	+	93	winged helix-turn-helix DNA-binding domain protein
Satoshi	PZ716015.1	YGF25871.1	31080	31337	+	85	heat shock protein DnaJ
Satoshi	PZ716015.1	YGF25873.1	31970	32317	+	115	M15 family metallopeptidase endolysin
Satoshi	PZ716015.1	YGF25874.1	32329	32634	+	101	putative winged helix-turn-helix DNA-binding domain protein
Satoshi	PZ716015.1	YGF25875.1	32634	33053	+	139	TMhelix containing protein
Satoshi	PZ716015.1	YGF25877.1	33463	33714	+	83	DNA-binding domain protein
Satoshi	PZ716015.1	None assigned	34673	960	+	391	integrase/recombinase	Spans the ends of the genome sequence: join(34673..34888,1..960). Annotated in the GenBank record as two misc_feature segments, not as a CDS.
Kolob	PZ716016.1	YGF25880.1	1542	1976	−	144	coil-containing protein
Kolob	PZ716016.1	YGF25882.1	2412	3929	−	505	terminase large subunit
Kolob	PZ716016.1	YGF25884.1	4618	5844	−	408	integrase/recombinase
Kolob	PZ716016.1	YGF25887.1	6803	7054	−	83	DNA-binding domain protein
Kolob	PZ716016.1	YGF25889.1	7464	7883	−	139	TMhelix containing protein
Kolob	PZ716016.1	YGF25890.1	7883	8188	−	101	putative winged helix-turn-helix DNA-binding domain protein
Kolob	PZ716016.1	YGF25891.1	8200	8547	−	115	M15 family metallopeptidase endolysin
Kolob	PZ716016.1	YGF25893.1	8908	9165	−	85	heat shock protein DnaJ
Kolob	PZ716016.1	YGF25905.1	13096	13365	−	89	winged helix-turn-helix DNA-binding domain protein
Kolob	PZ716016.1	YGF25907.1	13599	14045	−	148	GNAT family N-acetyltransferase
Kolob	PZ716016.1	YGF25910.1	14896	15336	−	146	antimicrobial peptide resistance and lipid A acylation protein PagP
Kolob	PZ716016.1	YGF25913.1	17824	19440	−	538	coil-containing protein
Kolob	PZ716016.1	YGF25915.1	19909	20361	−	150	TMhelix containing protein
Kolob	PZ716016.1	YGF25917.1	21498	23612	−	704	putative tail spike 1
Kolob	PZ716016.1	YGF25918.1	23612	26791	−	1059	putative internal virion protein 1
Kolob	PZ716016.1	YGF25919.1	26791	28932	−	713	lytic transglycosylase
Kolob	PZ716016.1	YGF25921.1	29442	31649	−	735	head-closure protein
Kolob	PZ716016.1	YGF25922.1	31649	32230	−	193	head completion adaptor
Kolob	PZ716016.1	YGF25923.1	32300	33226	−	308	major capsid protein
Kolob	PZ716016.1	YGF25924.1	33332	34168	−	278	scaffolding protein
Kolob	PZ716016.1	None assigned	34485	1515	−	528	head-tail connector protein	Spans the ends of the genome sequence: complement(join(34485..34556,1..1515)). Annotated in the GenBank record as two misc_feature segments, not as a CDS.
Ushijima	PZ716018.1	YGF26011.1	2005	3648	−	547	coil-containing protein
Ushijima	PZ716018.1	YGF26013.1	4114	4536	−	140	TMhelix containing protein
Ushijima	PZ716018.1	YGF26015.1	5703	7799	−	698	putative tail spike 1
Ushijima	PZ716018.1	YGF26016.1	7799	10978	−	1059	putative internal virion protein 1
Ushijima	PZ716018.1	YGF26017.1	10978	13119	−	713	lytic transglycosylase
Ushijima	PZ716018.1	YGF26019.1	13629	15836	−	735	head-closure protein
Ushijima	PZ716018.1	YGF26020.1	15836	16417	−	193	head completion adaptor
Ushijima	PZ716018.1	YGF26021.1	16487	17413	−	308	major capsid protein
Ushijima	PZ716018.1	YGF26022.1	17518	18354	−	278	scaffolding protein
Ushijima	PZ716018.1	YGF26024.1	18671	20254	−	527	head-tail connector protein
Ushijima	PZ716018.1	YGF26025.1	20272	20709	−	145	coil-containing protein
Ushijima	PZ716018.1	YGF26027.1	21145	22662	−	505	terminase large subunit
Ushijima	PZ716018.1	YGF26029.1	23350	24576	−	408	integrase/recombinase
Ushijima	PZ716018.1	YGF26032.1	25536	25787	−	83	DNA-binding domain protein
Ushijima	PZ716018.1	YGF26034.1	26197	26616	−	139	TMhelix containing protein
Ushijima	PZ716018.1	YGF26035.1	26616	26921	−	101	putative winged helix-turn-helix DNA-binding domain protein
Ushijima	PZ716018.1	YGF26036.1	26933	27280	−	115	M15 family metallopeptidase endolysin
Ushijima	PZ716018.1	YGF26038.1	27640	27897	−	85	heat shock protein DnaJ
Ushijima	PZ716018.1	YGF26051.1	31817	32086	−	89	winged helix-turn-helix DNA-binding domain protein
Ushijima	PZ716018.1	YGF26054.1	32708	33160	−	150	GNAT family N-acetyltransferase
Ushijima	PZ716018.1	None assigned	34011	22	−	144	antimicrobial peptide resistance and lipid A acylation protein PagP	Spans the ends of the genome sequence: complement(join(34011..34423,1..22)). Annotated in the GenBank record as two misc_feature segments, not as a CDS.
Kane	PZ716017.1	YGF25930.1	1918	2511	−	197	helix-turn-helix domain-containing DNA-binding protein
Kane	PZ716017.1	YGF25931.1	2701	3408	−	235	YfdX family protein
Kane	PZ716017.1	YGF25932.1	3272	4021	−	249	putative DNA-binding protein
Kane	PZ716017.1	YGF25933.1	4039	4407	−	122	HNH endonuclease
Kane	PZ716017.1	YGF25935.1	4775	5542	+	255	KilAC domain-containing antirepressor protein
Kane	PZ716017.1	YGF25936.1	5567	6061	+	164	transcriptional regulator
Kane	PZ716017.1	YGF25937.1	6176	7426	+	416	adenine-specific DNA methyltransferase
Kane	PZ716017.1	YGF25940.1	8175	8732	−	185	lysozyme	endolysin
Kane	PZ716017.1	YGF25946.1	16176	16634	−	152	RuvC family Holliday junction endonuclease
Kane	PZ716017.1	YGF25947.1	16627	17175	−	182	regulatory CII family protein
Kane	PZ716017.1	YGF25948.1	17180	17503	−	107	Cro/CI-like transcriptional regulator
Kane	PZ716017.1	YGF25949.1	17600	18010	+	136	helix-turn-helix domain-containing transcriptional regulator
Kane	PZ716017.1	YGF25950.1	18029	21652	+	1207	PD-(D/E)XK nuclease-like domain-containing protein
Kane	PZ716017.1	YGF25951.1	21624	22685	+	353	RecT family ssDNA annealing protein
Kane	PZ716017.1	YGF25954.1	23389	23694	−	101	tail protein
Kane	PZ716017.1	YGF25958.1	24684	25304	−	206	tail fiber protein
Kane	PZ716017.1	YGF25959.1	25304	25912	−	202	baseplate wedge protein	gp48 family
Kane	PZ716017.1	YGF25960.1	25909	27549	−	546	baseplate J family protein	gp47
Kane	PZ716017.1	YGF25961.1	27562	27999	−	145	baseplate wedge protein	gp46 family
Kane	PZ716017.1	YGF25962.1	28009	28620	−	203	baseplate assembly protein V
Kane	PZ716017.1	YGF25963.1	28613	29725	−	370	baseplate assembly protein
Kane	PZ716017.1	YGF25964.1	29722	30942	−	406	DNA circularization N-terminal domain-containing protein
Kane	PZ716017.1	YGF25965.1	30939	32582	−	547	tail tape measure protein
Kane	PZ716017.1	YGF25969.1	33684	35246	−	520	tail sheath protein
Kane	PZ716017.1	YGF25972.1	36562	37008	−	148	putative morphogenesis protein	HK97 family; gp10
Kane	PZ716017.1	YGF25973.1	37005	37394	−	129	head closure protein
Kane	PZ716017.1	YGF25974.1	37391	37948	−	185	head-tail connector protein
Kane	PZ716017.1	YGF25977.1	38858	40039	−	393	major capsid protein
Kane	PZ716017.1	YGF25978.1	40269	40961	+	230	tyrosine-type recombinase/integrase
Kane	PZ716017.1	YGF25980.1	41207	41488	+	93	virulence associated protein D	VapD
Kane	PZ716017.1	YGF25985.1	42777	43514	−	245	DUF445 domain-containing protein
Kane	PZ716017.1	YGF25986.1	43778	44917	−	379	prohead protease	HK97 family
Kane	PZ716017.1	YGF25987.1	45057	45908	−	283	minor capsid protein
Kane	PZ716017.1	YGF25988.1	45901	46518	−	205	HNH endonuclease
Kane	PZ716017.1	YGF25991.1	47315	47662	−	115	putative DNA-binding protein
Kane	PZ716017.1	YGF25994.1	48287	49582	−	431	portal protein
Kane	PZ716017.1	YGF25995.1	49622	51055	−	477	terminase large subunit
Kane	PZ716017.1	YGF26000.1	52927	53385	−	152	Fe3+ citrate ABC transporter substrate-binding protein
Kane	PZ716017.1	YGF26005.1	54824	55198	−	124	putative Lar-like restriction alleviation protein
Summary
Phage	Named proteins	Spanning genome ends
Satoshi	21	1
Kolob	21	1
Ushijima	21	1
Kane	39	0
Total	102	3
Omitted: Vibrio phage Kane also has a hypothetical protein that spans the genome ends (complement(join(55955..55994,1..239)) in PZ716017.1; 92 aa). Product names are as annotated in the GenBank records PZ716015.1 (Satoshi), PZ716016.1 (Kolob), PZ716018.1 (Ushijima), and PZ716017.1 (Kane).
